# Neural G0: a quiescent-like state found in neuroepithelial-derived cells and glioma

**DOI:** 10.1101/446344

**Authors:** Heather M. Feldman, Chad M. Toledo, Sonali Arora, Pia Hoellerbauer, Philip Corrin, Lucas Carter, Megan Kufeld, Hamid Bolouri, Ryan Basom, Jeffrey Delrow, José L. McFaline-Figueroa, Cole Trapnell, Steven M. Pollard, Anoop Patel, Christopher L. Plaisier, Patrick J. Paddison

## Abstract

Single cell RNA-seq has emerged as a powerful tool for resolving cellular states associated with normal and maligned developmental processes. Here, we used scRNA-seq to examine the cell cycle states of expanding human neural stem cells (hNSCs). From this data, we created a cell cycle classifier, which, in addition to traditional cell cycle phases, also identifies a putative quiescent-like state in neuroepithelial-derived cell types during mammalian neurogenesis and in gliomas. This state, Neural G0, is enriched for expression of quiescent NSC genes and other neurodevelopmental markers found in non-dividing neural progenitors. For gliomas, Neural G0 cell populations and gene expression is significantly associated with less aggressive tumors and extended patient survival. Genetic screens to identify modulators of Neural G0 revealed that knockout of genes associated with the Hippo/Yap and p53 pathways diminished Neural G0 *in vitro*, resulting in faster G1 transit, down regulation of quiescence-associated markers, and loss of Neural G0 gene expression. Thus, Neural G0 represents a dynamic quiescent-like state found in neuro-epithelial derived cells and gliomas.
