## Supplemental Table S4 for "Neural G0: a quiescent-like state found in neuroepithelial-derived cells and glioma"

### Sheet: Neural_G0
Genes	GSE57872						GSE70630						GSE84465						GSE89567						GSE102130
	p_val	avg_logFC	pct.1	pct.2	p_val_adj	cluster	p_val	avg_logFC	pct.1	pct.2	p_val_adj	cluster	p_val	avg_logFC	pct.1	pct.2	p_val_adj	cluster	p_val	avg_logFC	pct.1	pct.2	p_val_adj	cluster	p_val	avg_logFC	pct.1	pct.2	p_val_adj	cluster	GSE57872	GSE70630	GSE84456	GSE89567	GSE102130	Total
FABP7	1.55909e-08	1.35919	0.75	0.592	9.27344e-05	Neural G0	5.33667e-14	0.571373	0.593	0.375	1.20262e-09	Neural G0	7.22108e-102	1.33675	0.784	0.276	1.60113e-97	Neural G0	1.01323e-61	1.76183	0.168	0.046	2.29953e-57	Neural G0	5.93451e-18	0.478633	0.614	0.463	1.33147e-13	Neural G0	1	1	1	1	1	5
PTN	3.07232e-06	0.341445	0.735	0.577	0.0182742	Neural G0	1.4267e-08	0.478708	0.955	0.848	0.000321506	Neural G0	2.1229e-138	1.33448	0.962	0.36	4.70711e-134	Neural G0	0	1.25856	0.956	0.272	0	Neural G0	1.15244e-34	0.406821	0.98	0.829	2.58561e-30	Neural G0	1	1	1	1	1	5
S100B	1.10526e-24	1.91205	0.926	0.562	6.5741e-21	Neural G0	2.29238e-12	0.383966	0.883	0.63	5.16588e-08	Neural G0	1.92897e-110	1.25519	0.95	0.441	4.27711e-106	Neural G0	0	1.31157	0.855	0.32	3.75915e-304	Neural G0	2.35182e-59	0.830694	0.866	0.633	5.27655e-55	Neural G0	1	1	1	1	1	5
SCRG1	2.07527e-19	1.32676	0.846	0.524	1.23437e-15	Neural G0	2.35032e-16	0.693773	0.792	0.484	5.29645e-12	Neural G0	2.04963e-113	0.690216	0.906	0.298	4.54464e-109	Neural G0	0	2.03697	0.934	0.229	0	Neural G0	1.50894e-34	0.46103	0.861	0.653	3.38546e-30	Neural G0	1	1	1	1	1	5
EDNRB	4.12881e-09	1.47622	0.618	0.337	2.45582e-05	Neural G0	NA	NA	NA	NA	NA	NA	3.84016e-39	0.271389	0.381	0.115	8.51478e-35	Neural G0	1.48626e-46	2.11939	0.211	0.115	3.37307e-42	Neural G0	1.45408e-28	0.605544	0.341	0.188	3.26238e-24	Neural G0	1	0	1	1	1	4
GPM6A	6.69168e-06	0.707935	0.868	0.67	0.0398021	Neural G0	5.72531e-05	0.294769	0.988	0.951	1	Neural G0	6.1748e-102	0.813906	0.922	0.313	1.36914e-97	Neural G0	0	1.62603	0.983	0.327	0	Neural G0	3.58726e-30	0.397445	0.951	0.835	8.04837e-26	Neural G0	1	0	1	1	1	4
GPM6B	NA	NA	NA	NA	NA	NA	3.52519e-07	0.306627	0.997	0.978	0.00794403	Neural G0	1.26351e-152	1.39225	0.981	0.375	2.80159e-148	Neural G0	0	1.65711	0.995	0.363	0	Neural G0	1.26515e-96	0.973592	0.991	0.841	2.8385e-92	Neural G0	0	1	1	1	1	4
HEY1	0.00195488	0.433182	0.522	0.378	1	Neural G0	3.78145e-08	0.840782	0.728	0.527	0.000852149	Neural G0	2.68448e-84	0.583526	0.55	0.129	5.95229e-80	Neural G0	5.78619e-206	1.87794	0.497	0.135	1.31317e-201	Neural G0	2.93573e-10	0.457868	0.272	0.209	6.58661e-06	Neural G0	0	1	1	1	1	4
PRDX1	8.66497e-10	0.638472	0.801	0.461	5.15393e-06	Neural G0	NA	NA	NA	NA	NA	NA	1.55066e-53	0.702349	0.925	0.701	3.43829e-49	Neural G0	1.31472e-56	0.734884	0.916	0.861	2.98375e-52	Neural G0	4.15329e-22	0.373281	0.955	0.931	9.31832e-18	Neural G0	1	0	1	1	1	4
PTPRZ1	0.00209111	0.405162	0.787	0.622	1	Neural G0	2.81914e-08	0.45862	0.988	0.951	0.000635294	Neural G0	2.17016e-118	1.12138	0.984	0.371	4.81189e-114	Neural G0	0	1.65405	0.983	0.333	0	Neural G0	2.10123e-47	0.655496	0.938	0.833	4.71431e-43	Neural G0	0	1	1	1	1	4
SCD5	3.87905e-11	1.11242	0.721	0.423	2.30726e-07	Neural G0	6.64969e-11	0.555613	0.999	0.995	1.49851e-06	Neural G0	NA	NA	NA	NA	NA	NA	0	1.57108	1	0.865	0	Neural G0	1.11673e-68	0.552638	0.993	0.962	2.5055e-64	Neural G0	1	1	0	1	1	4
TTYH1	NA	NA	NA	NA	NA	NA	2.60415e-21	1.11811	0.597	0.283	5.86845e-17	Neural G0	2.0185e-84	0.797565	0.653	0.192	4.47562e-80	Neural G0	0	2.39173	0.699	0.124	0	Neural G0	4.16484e-35	0.629932	0.803	0.621	9.34424e-31	Neural G0	0	1	1	1	1	4
BCHE	2.48131e-05	0.810385	0.779	0.614	0.147588	Neural G0	NA	NA	NA	NA	NA	NA	1.99778e-44	0.414501	0.416	0.123	4.42968e-40	Neural G0	0	1.5936	0.774	0.228	0	Neural G0	5.71528e-17	0.349779	0.712	0.569	1.28228e-12	Neural G0	0	0	1	1	1	3
BEX1	1.03626e-11	1.20222	0.721	0.449	6.16368e-08	Neural G0	NA	NA	NA	NA	NA	NA	7.00817e-19	0.299742	0.381	0.177	1.55392e-14	Neural G0	0	1.23945	0.899	0.257	0	Neural G0	NA	NA	NA	NA	NA	NA	1	0	1	1	0	3
CLU	NA	NA	NA	NA	NA	NA	NA	NA	NA	NA	NA	NA	4.4915e-137	1.51901	0.991	0.468	9.959e-133	Neural G0	2.38017e-286	1.84043	0.72	0.221	5.4018e-282	Neural G0	3.64678e-56	1.45393	0.522	0.307	8.18193e-52	Neural G0	0	0	1	1	1	3
CST3	9.36639e-05	0.448233	0.713	0.506	0.557113	Neural G0	4.80194e-10	0.77869	0.757	0.576	1.08212e-05	Neural G0	3.01277e-72	1.31896	0.994	0.92	6.68021e-68	Neural G0	NA	NA	NA	NA	NA	NA	1.1563e-16	0.742911	0.845	0.801	2.59428e-12	Neural G0	0	1	1	0	1	3
FEZ1	0.00128135	0.885101	0.684	0.551	1	Neural G0	NA	NA	NA	NA	NA	NA	1.15035e-98	0.778098	0.844	0.292	2.55066e-94	Neural G0	2.04811e-210	0.956171	0.853	0.494	4.64818e-206	Neural G0	2.46741e-35	0.70098	0.832	0.709	5.53588e-31	Neural G0	0	0	1	1	1	3
LRRC4C	NA	NA	NA	NA	NA	NA	7.89273e-07	0.513393	0.836	0.652	0.0177863	Neural G0	NA	NA	NA	NA	NA	NA	7.65579e-211	1.24698	0.671	0.201	1.73748e-206	Neural G0	1.26945e-19	0.294442	0.604	0.404	2.84814e-15	Neural G0	0	1	0	1	1	3
LRRN3	0.00201072	0.518277	0.625	0.461	1	Neural G0	4.17953e-06	0.61863	0.533	0.364	0.0941857	Neural G0	3.89684e-82	0.648069	0.562	0.143	8.64047e-78	Neural G0	1.17749e-211	1.50201	0.532	0.131	2.67232e-207	Neural G0	3.92631e-13	0.349501	0.513	0.355	8.80906e-09	Neural G0	0	0	1	1	1	3
MAGED2	NA	NA	NA	NA	NA	NA	NA	NA	NA	NA	NA	NA	2.8808e-21	0.348322	0.603	0.349	6.38759e-17	Neural G0	1.29324e-106	0.728104	0.877	0.631	2.93501e-102	Neural G0	2.94323e-15	0.341596	0.843	0.768	6.60343e-11	Neural G0	0	0	1	1	1	3
MAP2	1.47198e-06	0.956134	0.757	0.603	0.00875534	Neural G0	NA	NA	NA	NA	NA	NA	3.38886e-47	0.341737	0.631	0.24	7.51413e-43	Neural G0	0	1.5825	0.979	0.313	0	Neural G0	NA	NA	NA	NA	NA	NA	1	0	1	1	0	3
MARCKS	7.05151e-07	0.726411	0.757	0.577	0.00419424	Neural G0	2.10481e-07	0.336942	0.987	0.962	0.00474319	Neural G0	NA	NA	NA	NA	NA	NA	6.14325e-159	0.89123	0.98	0.931	1.39421e-154	Neural G0	NA	NA	NA	NA	NA	NA	1	1	0	1	0	3
PLEKHB1	NA	NA	NA	NA	NA	NA	0.000156536	0.396173	0.633	0.522	1	Neural G0	2.04026e-56	0.594515	0.634	0.236	4.52387e-52	Neural G0	3.64896e-107	1.01626	0.427	0.166	8.28132e-103	Neural G0	5.77674e-40	0.599079	0.779	0.576	1.29607e-35	Neural G0	0	0	1	1	1	3
PON2	NA	NA	NA	NA	NA	NA	NA	NA	NA	NA	NA	NA	4.50942e-138	1.58005	0.944	0.42	9.99874e-134	Neural G0	6.59596e-49	1.38338	0.573	0.426	1.49695e-44	Neural G0	6.90884e-16	0.431982	0.664	0.566	1.55007e-11	Neural G0	0	0	1	1	1	3
SERPINE2	NA	NA	NA	NA	NA	NA	0.00232472	0.33796	0.909	0.837	1	Neural G0	4.32898e-30	0.366255	0.541	0.235	9.59864e-26	Neural G0	0	1.61908	0.924	0.272	0	Neural G0	5.36501e-27	0.505491	0.879	0.737	1.20369e-22	Neural G0	0	0	1	1	1	3
SGCB	NA	NA	NA	NA	NA	NA	NA	NA	NA	NA	NA	NA	1.18767e-48	0.357101	0.562	0.202	2.63342e-44	Neural G0	6.50163e-233	1.10683	0.951	0.733	1.47554e-228	Neural G0	2.12204e-13	0.263586	0.887	0.855	4.76101e-09	Neural G0	0	0	1	1	1	3
SHISA4	NA	NA	NA	NA	NA	NA	4.10561e-07	0.54511	0.688	0.495	0.00925199	Neural G0	NA	NA	NA	NA	NA	NA	2.54231e-274	1.48896	0.667	0.207	5.76978e-270	Neural G0	6.96621e-34	0.330646	0.691	0.497	1.56294e-29	Neural G0	0	1	0	1	1	3
SOX4	1.0317e-06	0.494458	0.787	0.562	0.00613657	Neural G0	NA	NA	NA	NA	NA	NA	3.01139e-72	0.402747	0.825	0.336	6.67716e-68	Neural G0	0	1.1283	0.961	0.436	0	Neural G0	NA	NA	NA	NA	NA	NA	1	0	1	1	0	3
SPARC	NA	NA	NA	NA	NA	NA	NA	NA	NA	NA	NA	NA	8.46285e-99	1.15726	0.85	0.333	1.87647e-94	Neural G0	3.71624e-93	1.62346	0.469	0.206	8.43402e-89	Neural G0	1.09667e-33	0.653161	0.836	0.619	2.46048e-29	Neural G0	0	0	1	1	1	3
SYT11	NA	NA	NA	NA	NA	NA	NA	NA	NA	NA	NA	NA	3.9208e-49	0.473885	0.841	0.43	8.69358e-45	Neural G0	0	1.23143	0.994	0.622	0	Neural G0	8.21301e-32	0.382554	0.982	0.919	1.84267e-27	Neural G0	0	0	1	1	1	3
TMEM59	NA	NA	NA	NA	NA	NA	NA	NA	NA	NA	NA	NA	7.74139e-14	0.270014	0.766	0.608	1.7165e-09	Neural G0	4.93239e-30	0.325436	0.908	0.8	1.11941e-25	Neural G0	6.2156e-10	0.282499	0.825	0.784	1.39453e-05	Neural G0	0	0	1	1	1	3
TSC22D1	1.07428e-16	1.2272	0.868	0.543	6.38983e-13	Neural G0	9.11891e-05	0.381802	0.928	0.864	1	Neural G0	NA	NA	NA	NA	NA	NA	0	1.47566	0.98	0.393	0	Neural G0	4.22762e-15	0.282918	0.916	0.817	9.48509e-11	Neural G0	1	0	0	1	1	3
TSPAN6	NA	NA	NA	NA	NA	NA	NA	NA	NA	NA	NA	NA	2.54731e-51	0.502265	0.428	0.12	5.64816e-47	Neural G0	8.7816e-183	1.43618	0.531	0.156	1.99298e-178	Neural G0	3.89014e-14	0.334845	0.527	0.408	8.72791e-10	Neural G0	0	0	1	1	1	3
TUBB2B	6.15167e-08	0.746139	0.801	0.596	0.000365901	Neural G0	NA	NA	NA	NA	NA	NA	6.32542e-79	0.570658	0.866	0.356	1.40254e-74	Neural G0	0	1.26393	0.965	0.359	0	Neural G0	NA	NA	NA	NA	NA	NA	1	0	1	1	0	3
CDH2	NA	NA	NA	NA	NA	NA	NA	NA	NA	NA	NA	NA	6.61304e-54	0.406718	0.562	0.194	1.46631e-49	Neural G0	4.24931e-249	1.10385	0.838	0.254	9.64381e-245	Neural G0	NA	NA	NA	NA	NA	NA	0	0	1	1	0	2
CLDND1	NA	NA	NA	NA	NA	NA	NA	NA	NA	NA	NA	NA	NA	NA	NA	NA	NA	NA	1.79557e-123	1.01679	0.867	0.57	4.07506e-119	Neural G0	4.86829e-20	0.903308	0.823	0.729	1.09225e-15	Neural G0	0	0	0	1	1	2
CNP	NA	NA	NA	NA	NA	NA	NA	NA	NA	NA	NA	NA	NA	NA	NA	NA	NA	NA	4.92812e-181	1.06288	0.913	0.627	1.11844e-176	Neural G0	1.14383e-43	0.96424	0.886	0.766	2.56629e-39	Neural G0	0	0	0	1	1	2
CNPY2	NA	NA	NA	NA	NA	NA	NA	NA	NA	NA	NA	NA	1.22715e-28	0.299045	0.706	0.393	2.72095e-24	Neural G0	1.55605e-155	0.90208	0.835	0.485	3.53146e-151	Neural G0	NA	NA	NA	NA	NA	NA	0	0	1	1	0	2
DECR1	NA	NA	NA	NA	NA	NA	NA	NA	NA	NA	NA	NA	2.61293e-24	0.322295	0.528	0.282	5.79366e-20	Neural G0	1.70588e-62	0.631154	0.749	0.517	3.8715e-58	Neural G0	NA	NA	NA	NA	NA	NA	0	0	1	1	0	2
EFHC1	NA	NA	NA	NA	NA	NA	NA	NA	NA	NA	NA	NA	2.43597e-38	0.304695	0.381	0.117	5.40128e-34	Neural G0	1.00904e-56	0.669396	0.468	0.242	2.29002e-52	Neural G0	NA	NA	NA	NA	NA	NA	0	0	1	1	0	2
FGFBP3	NA	NA	NA	NA	NA	NA	1.43914e-08	0.504839	0.625	0.451	0.000324311	Neural G0	NA	NA	NA	NA	NA	NA	1.58097e-79	0.828488	0.365	0.114	3.588e-75	Neural G0	NA	NA	NA	NA	NA	NA	0	1	0	1	0	2
ID3	NA	NA	NA	NA	NA	NA	NA	NA	NA	NA	NA	NA	1.25501e-101	0.997541	0.641	0.169	2.78273e-97	Neural G0	9.17653e-46	1.69766	0.244	0.116	2.08261e-41	Neural G0	NA	NA	NA	NA	NA	NA	0	0	1	1	0	2
IFI6	NA	NA	NA	NA	NA	NA	NA	NA	NA	NA	NA	NA	1.20476e-22	0.369652	0.594	0.342	2.67132e-18	Neural G0	3.45891e-31	0.914737	0.533	0.385	7.85e-27	Neural G0	8.17793e-06	0.312886	0.453	0.378	0.18348	Neural G0	0	0	1	1	0	2
LAMP2	NA	NA	NA	NA	NA	NA	NA	NA	NA	NA	NA	NA	3.46424e-12	0.290213	0.662	0.518	7.68125e-08	Neural G0	NA	NA	NA	NA	NA	NA	1.07852e-09	0.349818	0.767	0.751	2.41977e-05	Neural G0	0	0	1	0	1	2
LHFP	7.70664e-06	0.976642	0.662	0.446	0.0458391	Neural G0	NA	NA	NA	NA	NA	NA	NA	NA	NA	NA	NA	NA	NA	NA	NA	NA	NA	NA	8.0241e-11	0.332312	0.274	0.197	1.80029e-06	Neural G0	1	0	0	0	1	2
LIMCH1	0.00300827	0.765626	0.574	0.446	1	Neural G0	NA	NA	NA	NA	NA	NA	2.22816e-61	0.391424	0.531	0.154	4.9405e-57	Neural G0	6.98197e-32	1.0115	0.249	0.139	1.58456e-27	Neural G0	NA	NA	NA	NA	NA	NA	0	0	1	1	0	2
LINC00461	NA	NA	NA	NA	NA	NA	0.000494809	0.340374	0.728	0.63	1	Neural G0	6.73866e-118	0.60737	0.678	0.156	1.49416e-113	Neural G0	2.3055e-243	0.884966	0.729	0.212	5.23233e-239	Neural G0	NA	NA	NA	NA	NA	NA	0	0	1	1	0	2
MARCKSL1	NA	NA	NA	NA	NA	NA	NA	NA	NA	NA	NA	NA	8.11644e-46	0.314069	0.791	0.345	1.79966e-41	Neural G0	0	1.40256	0.954	0.335	0	Neural G0	NA	NA	NA	NA	NA	NA	0	0	1	1	0	2
MDK	0.00201232	0.687996	0.706	0.596	1	Neural G0	NA	NA	NA	NA	NA	NA	8.5859e-40	0.319117	0.566	0.235	1.90375e-35	Neural G0	1.14079e-24	0.490158	0.275	0.158	2.58902e-20	Neural G0	NA	NA	NA	NA	NA	NA	0	0	1	1	0	2
METRN	NA	NA	NA	NA	NA	NA	0.00273788	0.571012	0.41	0.332	1	Neural G0	1.63091e-87	0.85491	0.688	0.229	3.61621e-83	Neural G0	7.36325e-192	1.15672	0.631	0.199	1.67109e-187	Neural G0	NA	NA	NA	NA	NA	NA	0	0	1	1	0	2
NDFIP1	NA	NA	NA	NA	NA	NA	0.000856286	0.329982	0.94	0.902	1	Neural G0	1.25724e-58	0.427874	0.866	0.509	2.78768e-54	Neural G0	1.16176e-91	0.613645	0.943	0.794	2.63661e-87	Neural G0	NA	NA	NA	NA	NA	NA	0	0	1	1	0	2
NGFRAP1	0.00149366	0.36384	0.868	0.682	1	Neural G0	NA	NA	NA	NA	NA	NA	1.29931e-103	0.793396	0.959	0.432	2.88095e-99	Neural G0	9.70395281409181e-313	0.892332	0.959	0.355	0	Neural G0	NA	NA	NA	NA	NA	NA	0	0	1	1	0	2
PAPSS1	NA	NA	NA	NA	NA	NA	NA	NA	NA	NA	NA	NA	NA	NA	NA	NA	NA	NA	7.8084e-129	0.900603	0.704	0.361	1.77212e-124	Neural G0	2.68652e-10	0.25362	0.71	0.613	6.02747e-06	Neural G0	0	0	0	1	1	2
PFN2	NA	NA	NA	NA	NA	NA	NA	NA	NA	NA	NA	NA	6.49796e-107	0.771449	0.809	0.258	1.44079e-102	Neural G0	0	1.23628	0.957	0.323	0	Neural G0	NA	NA	NA	NA	NA	NA	0	0	1	1	0	2
PLP1	2.03905e-05	1.77379	0.397	0.202	0.121283	Neural G0	NA	NA	NA	NA	NA	NA	NA	NA	NA	NA	NA	NA	1.46064e-258	1.22465	0.517	0.135	3.31492e-254	Neural G0	8.47008e-71	2.60634	0.68	0.472	1.90035e-66	Neural G0	0	0	0	1	1	2
PRCP	9.95486e-06	0.767618	0.787	0.603	0.0592115	Neural G0	7.50274e-05	0.64645	0.549	0.429	1	Neural G0	1.55166e-39	0.596269	0.659	0.328	3.44049e-35	Neural G0	6.56462e-71	0.809782	0.758	0.537	1.48984e-66	Neural G0	1.33379e-05	0.259181	0.497	0.471	0.299249	Neural G0	0	0	1	1	0	2
QKI	NA	NA	NA	NA	NA	NA	2.0783e-06	0.338665	0.964	0.924	0.0468346	Neural G0	NA	NA	NA	NA	NA	NA	7.59422e-176	0.847733	0.99	0.922	1.72351e-171	Neural G0	NA	NA	NA	NA	NA	NA	0	1	0	1	0	2
RAB9A	NA	NA	NA	NA	NA	NA	NA	NA	NA	NA	NA	NA	NA	NA	NA	NA	NA	NA	6.83178e-54	0.730104	0.557	0.352	1.55047e-49	Neural G0	5.13861e-09	0.252035	0.502	0.44	0.00011529	Neural G0	0	0	0	1	1	2
SCARB2	NA	NA	NA	NA	NA	NA	NA	NA	NA	NA	NA	NA	NA	NA	NA	NA	NA	NA	1.25652e-91	0.729146	0.955	0.843	2.85168e-87	Neural G0	1.22202e-14	0.254912	0.798	0.728	2.74173e-10	Neural G0	0	0	0	1	1	2
SLC44A1	NA	NA	NA	NA	NA	NA	NA	NA	NA	NA	NA	NA	NA	NA	NA	NA	NA	NA	3.24234e-233	1.3521	0.797	0.358	7.35849e-229	Neural G0	1.21384e-19	0.269878	0.684	0.541	2.72337e-15	Neural G0	0	0	0	1	1	2
SOX2	NA	NA	NA	NA	NA	NA	NA	NA	NA	NA	NA	NA	3.88713e-114	0.503792	0.891	0.29	8.61894e-110	Neural G0	0	1.3707	0.914	0.267	0	Neural G0	NA	NA	NA	NA	NA	NA	0	0	1	1	0	2
SOX9	NA	NA	NA	NA	NA	NA	0.00821281	0.331677	0.323	0.255	1	Neural G0	6.55526e-165	0.587578	0.906	0.22	1.4535e-160	Neural G0	5.10143e-29	0.540353	0.405	0.216	1.15777e-24	Neural G0	NA	NA	NA	NA	NA	NA	0	0	1	1	0	2
TLE1	NA	NA	NA	NA	NA	NA	NA	NA	NA	NA	NA	NA	2.96947e-49	0.320237	0.419	0.119	6.5842e-45	Neural G0	6.91773e-91	1.1182	0.32	0.086	1.56998e-86	Neural G0	NA	NA	NA	NA	NA	NA	0	0	1	1	0	2
TRAF4	NA	NA	NA	NA	NA	NA	1.55047e-07	0.316397	0.535	0.359	0.00349398	Neural G0	NA	NA	NA	NA	NA	NA	4.73188e-151	0.96171	0.611	0.235	1.0739e-146	Neural G0	NA	NA	NA	NA	NA	NA	0	1	0	1	0	2
TUBA1A	NA	NA	NA	NA	NA	NA	NA	NA	NA	NA	NA	NA	1.91954e-85	0.998352	0.991	0.649	4.25619e-81	Neural G0	3.79565169303988e-310	1.00561	0.999	0.696	8.61423e-306	Neural G0	NA	NA	NA	NA	NA	NA	0	0	1	1	0	2
ZKSCAN1	NA	NA	NA	NA	NA	NA	NA	NA	NA	NA	NA	NA	8.12333e-26	0.271337	0.472	0.219	1.80119e-21	Neural G0	6.39157e-283	1.27618	0.942	0.654	1.45057e-278	Neural G0	NA	NA	NA	NA	NA	NA	0	0	1	1	0	2
ARMCX3	NA	NA	NA	NA	NA	NA	NA	NA	NA	NA	NA	NA	NA	NA	NA	NA	NA	NA	1.70476e-93	0.779769	0.738	0.474	3.86896e-89	Neural G0	NA	NA	NA	NA	NA	NA	0	0	0	1	0	1
ATP6V1G1	NA	NA	NA	NA	NA	NA	NA	NA	NA	NA	NA	NA	NA	NA	NA	NA	NA	NA	7.74867e-71	0.535748	0.882	0.702	1.75856e-66	Neural G0	NA	NA	NA	NA	NA	NA	0	0	0	1	0	1
BAMBI	NA	NA	NA	NA	NA	NA	NA	NA	NA	NA	NA	NA	NA	NA	NA	NA	NA	NA	2.50612e-91	1.21402	0.254	0.058	5.68765e-87	Neural G0	NA	NA	NA	NA	NA	NA	0	0	0	1	0	1
BEX4	NA	NA	NA	NA	NA	NA	NA	NA	NA	NA	NA	NA	NA	NA	NA	NA	NA	NA	3.96434e-82	0.63301	0.857	0.639	8.99707e-78	Neural G0	NA	NA	NA	NA	NA	NA	0	0	0	1	0	1
C1orf21	NA	NA	NA	NA	NA	NA	NA	NA	NA	NA	NA	NA	NA	NA	NA	NA	NA	NA	4.13358e-103	0.679185	0.629	0.222	9.38115e-99	Neural G0	NA	NA	NA	NA	NA	NA	0	0	0	1	0	1
C4orf3	NA	NA	NA	NA	NA	NA	NA	NA	NA	NA	NA	NA	NA	NA	NA	NA	NA	NA	4.20054e-21	0.41179	0.697	0.618	9.53313e-17	Neural G0	NA	NA	NA	NA	NA	NA	0	0	0	1	0	1
C4orf48	NA	NA	NA	NA	NA	NA	NA	NA	NA	NA	NA	NA	NA	NA	NA	NA	NA	NA	1.70591e-71	0.60034	0.645	0.379	3.87157e-67	Neural G0	NA	NA	NA	NA	NA	NA	0	0	0	1	0	1
CA2	NA	NA	NA	NA	NA	NA	NA	NA	NA	NA	NA	NA	4.40174e-111	0.763304	0.775	0.209	9.75999e-107	Neural G0	NA	NA	NA	NA	NA	NA	NA	NA	NA	NA	NA	NA	0	0	1	0	0	1
CADM4	NA	NA	NA	NA	NA	NA	NA	NA	NA	NA	NA	NA	NA	NA	NA	NA	NA	NA	3.38553e-152	0.862936	0.519	0.144	7.68347e-148	Neural G0	NA	NA	NA	NA	NA	NA	0	0	0	1	0	1
CIRBP	NA	NA	NA	NA	NA	NA	NA	NA	NA	NA	NA	NA	NA	NA	NA	NA	NA	NA	1.20822e-158	0.871605	0.998	0.941	2.74206e-154	Neural G0	NA	NA	NA	NA	NA	NA	0	0	0	1	0	1
COL11A1	NA	NA	NA	NA	NA	NA	NA	NA	NA	NA	NA	NA	NA	NA	NA	NA	NA	NA	8.34585e-164	1.32208	0.472	0.115	1.89409e-159	Neural G0	NA	NA	NA	NA	NA	NA	0	0	0	1	0	1
COL9A3	NA	NA	NA	NA	NA	NA	NA	NA	NA	NA	NA	NA	NA	NA	NA	NA	NA	NA	9.82494e-10	0.351414	0.114	0.06	2.22977e-05	Neural G0	NA	NA	NA	NA	NA	NA	0	0	0	1	0	1
CRIPT	NA	NA	NA	NA	NA	NA	NA	NA	NA	NA	NA	NA	NA	NA	NA	NA	NA	NA	4.85618e-270	1.32337	0.861	0.371	1.10211e-265	Neural G0	NA	NA	NA	NA	NA	NA	0	0	0	1	0	1
EEF1A1	NA	NA	NA	NA	NA	NA	NA	NA	NA	NA	NA	NA	NA	NA	NA	NA	NA	NA	3.24627e-40	0.336562	1	1	7.36742e-36	Neural G0	NA	NA	NA	NA	NA	NA	0	0	0	1	0	1
EIF1B	NA	NA	NA	NA	NA	NA	NA	NA	NA	NA	NA	NA	NA	NA	NA	NA	NA	NA	1.18611e-100	0.659941	0.917	0.729	2.69188e-96	Neural G0	NA	NA	NA	NA	NA	NA	0	0	0	1	0	1
EIF3E	NA	NA	NA	NA	NA	NA	NA	NA	NA	NA	NA	NA	NA	NA	NA	NA	NA	NA	1.11815e-47	0.484904	0.915	0.817	2.53764e-43	Neural G0	NA	NA	NA	NA	NA	NA	0	0	0	1	0	1
EIF4A2	NA	NA	NA	NA	NA	NA	NA	NA	NA	NA	NA	NA	NA	NA	NA	NA	NA	NA	2.33107e-125	0.722388	0.984	0.896	5.29036e-121	Neural G0	NA	NA	NA	NA	NA	NA	0	0	0	1	0	1
FAM181B	NA	NA	NA	NA	NA	NA	NA	NA	NA	NA	NA	NA	NA	NA	NA	NA	NA	NA	2.57391e-130	0.701958	0.371	0.087	5.84149e-126	Neural G0	NA	NA	NA	NA	NA	NA	0	0	0	1	0	1
HIST1H2AC	NA	NA	NA	NA	NA	NA	NA	NA	NA	NA	NA	NA	NA	NA	NA	NA	NA	NA	1.26206e-55	1.04703	0.331	0.16	2.86425e-51	Neural G0	NA	NA	NA	NA	NA	NA	0	0	0	1	0	1
HOPX	NA	NA	NA	NA	NA	NA	NA	NA	NA	NA	NA	NA	5.98982e-116	0.991916	0.612	0.127	1.32812e-111	Neural G0	NA	NA	NA	NA	NA	NA	NA	NA	NA	NA	NA	NA	0	0	1	0	0	1
IFITM3	NA	NA	NA	NA	NA	NA	NA	NA	NA	NA	NA	NA	1.53648e-07	0.399592	0.662	0.651	0.00340685	Neural G0	NA	NA	NA	NA	NA	NA	NA	NA	NA	NA	NA	NA	0	0	1	0	0	1
IGBP1	NA	NA	NA	NA	NA	NA	NA	NA	NA	NA	NA	NA	NA	NA	NA	NA	NA	NA	3.4475e-34	0.381575	0.601	0.422	7.82411e-30	Neural G0	NA	NA	NA	NA	NA	NA	0	0	0	1	0	1
IGFBP7	NA	NA	NA	NA	NA	NA	NA	NA	NA	NA	NA	NA	2.42282e-76	0.924442	0.638	0.205	5.37211e-72	Neural G0	NA	NA	NA	NA	NA	NA	NA	NA	NA	NA	NA	NA	0	0	1	0	0	1
ITM2B	0.000721431	0.587112	0.64	0.494	1	Neural G0	1.66698e-06	0.493821	0.966	0.935	0.0375655	Neural G0	NA	NA	NA	NA	NA	NA	NA	NA	NA	NA	NA	NA	NA	NA	NA	NA	NA	NA	0	1	0	0	0	1
LAPTM4A	NA	NA	NA	NA	NA	NA	NA	NA	NA	NA	NA	NA	1.30102e-16	0.356671	0.722	0.588	2.88475e-12	Neural G0	NA	NA	NA	NA	NA	NA	NA	NA	NA	NA	NA	NA	0	0	1	0	0	1
LYPD1	NA	NA	NA	NA	NA	NA	NA	NA	NA	NA	NA	NA	NA	NA	NA	NA	NA	NA	6.18778e-23	0.74674	0.137	0.057	1.40432e-18	Neural G0	NA	NA	NA	NA	NA	NA	0	0	0	1	0	1
LYRM5	NA	NA	NA	NA	NA	NA	NA	NA	NA	NA	NA	NA	NA	NA	NA	NA	NA	NA	1.31151e-66	0.777761	0.493	0.264	2.97647e-62	Neural G0	NA	NA	NA	NA	NA	NA	0	0	0	1	0	1
MALAT1	NA	NA	NA	NA	NA	NA	NA	NA	NA	NA	NA	NA	NA	NA	NA	NA	NA	NA	8.94126e-15	0.374525	0.99	0.99	2.02922e-10	Neural G0	NA	NA	NA	NA	NA	NA	0	0	0	1	0	1
MFGE8	NA	NA	NA	NA	NA	NA	NA	NA	NA	NA	NA	NA	NA	NA	NA	NA	NA	NA	1.53811e-21	0.531667	0.326	0.202	3.49075e-17	Neural G0	NA	NA	NA	NA	NA	NA	0	0	0	1	0	1
MLLT11	NA	NA	NA	NA	NA	NA	NA	NA	NA	NA	NA	NA	NA	NA	NA	NA	NA	NA	6.7551e-273	0.776534	0.915	0.379	1.53307e-268	Neural G0	NA	NA	NA	NA	NA	NA	0	0	0	1	0	1
MOXD1	NA	NA	NA	NA	NA	NA	NA	NA	NA	NA	NA	NA	1.09383e-69	0.64306	0.45	0.108	2.42536e-65	Neural G0	NA	NA	NA	NA	NA	NA	NA	NA	NA	NA	NA	NA	0	0	1	0	0	1
NOVA1	0.000105336	0.532259	0.654	0.483	0.62654	Neural G0	NA	NA	NA	NA	NA	NA	NA	NA	NA	NA	NA	NA	0	1.25273	0.977	0.288	0	Neural G0	NA	NA	NA	NA	NA	NA	0	0	0	1	0	1
OLIG2	NA	NA	NA	NA	NA	NA	NA	NA	NA	NA	NA	NA	NA	NA	NA	NA	NA	NA	0	1.65043	0.894	0.247	0	Neural G0	NA	NA	NA	NA	NA	NA	0	0	0	1	0	1
PCSK1N	NA	NA	NA	NA	NA	NA	NA	NA	NA	NA	NA	NA	NA	NA	NA	NA	NA	NA	2.8417e-295	1.22442	0.776	0.223	6.44923e-291	Neural G0	NA	NA	NA	NA	NA	NA	0	0	0	1	0	1
PDHX	NA	NA	NA	NA	NA	NA	NA	NA	NA	NA	NA	NA	NA	NA	NA	NA	NA	NA	2.30614e-39	0.432805	0.487	0.252	5.23379e-35	Neural G0	NA	NA	NA	NA	NA	NA	0	0	0	1	0	1
PLAT	NA	NA	NA	NA	NA	NA	NA	NA	NA	NA	NA	NA	NA	NA	NA	NA	NA	NA	4.94555e-07	0.278264	0.051	0.176	0.0112239	Neural G0	NA	NA	NA	NA	NA	NA	0	0	0	1	0	1
RBP1	NA	NA	NA	NA	NA	NA	NA	NA	NA	NA	NA	NA	1.1297e-37	0.450205	0.469	0.177	2.50488e-33	Neural G0	NA	NA	NA	NA	NA	NA	NA	NA	NA	NA	NA	NA	0	0	1	0	0	1
RND2	NA	NA	NA	NA	NA	NA	NA	NA	NA	NA	NA	NA	1.65113e-64	0.351365	0.456	0.117	3.66104e-60	Neural G0	2.46241475406538e-314	1.61084	0.786	0.399	5.58845028435138e-310	Neural G0	NA	NA	NA	NA	NA	NA	0	0	1	0	0	1
RNF13	NA	NA	NA	NA	NA	NA	NA	NA	NA	NA	NA	NA	NA	NA	NA	NA	NA	NA	NA	NA	NA	NA	NA	NA	5.02566e-13	0.325146	0.664	0.564	1.12756e-08	Neural G0	0	0	0	0	1	1
RPAIN	NA	NA	NA	NA	NA	NA	NA	NA	NA	NA	NA	NA	NA	NA	NA	NA	NA	NA	2.53728e-157	0.756955	0.893	0.531	5.75836e-153	Neural G0	NA	NA	NA	NA	NA	NA	0	0	0	1	0	1
RPS27L	3.10847e-06	0.656199	0.728	0.584	0.0184892	Neural G0	NA	NA	NA	NA	NA	NA	NA	NA	NA	NA	NA	NA	NA	NA	NA	NA	NA	NA	NA	NA	NA	NA	NA	NA	1	0	0	0	0	1
SAT2	NA	NA	NA	NA	NA	NA	NA	NA	NA	NA	NA	NA	NA	NA	NA	NA	NA	NA	1.98885e-53	0.487884	0.789	0.596	4.5137e-49	Neural G0	NA	NA	NA	NA	NA	NA	0	0	0	1	0	1
SMIM14	NA	NA	NA	NA	NA	NA	NA	NA	NA	NA	NA	NA	NA	NA	NA	NA	NA	NA	7.70673e-33	0.302654	0.843	0.699	1.74904e-28	Neural G0	NA	NA	NA	NA	NA	NA	0	0	0	1	0	1
SOX6	8.2191e-05	0.822487	0.61	0.419	0.488872	Neural G0	0.00114579	0.264892	0.835	0.739	1	Neural G0	NA	NA	NA	NA	NA	NA	0	1.55684	0.917	0.257	0	Neural G0	NA	NA	NA	NA	NA	NA	0	0	0	1	0	1
ST13	NA	NA	NA	NA	NA	NA	NA	NA	NA	NA	NA	NA	NA	NA	NA	NA	NA	NA	2.89522e-121	0.745119	0.949	0.765	6.57069e-117	Neural G0	NA	NA	NA	NA	NA	NA	0	0	0	1	0	1
TAGLN3	NA	NA	NA	NA	NA	NA	NA	NA	NA	NA	NA	NA	NA	NA	NA	NA	NA	NA	2.32914e-264	1.31982	0.704	0.209	5.28599e-260	Neural G0	NA	NA	NA	NA	NA	NA	0	0	0	1	0	1
TCEAL8	NA	NA	NA	NA	NA	NA	NA	NA	NA	NA	NA	NA	NA	NA	NA	NA	NA	NA	2.5991e-45	0.57193	0.536	0.346	5.89867e-41	Neural G0	NA	NA	NA	NA	NA	NA	0	0	0	1	0	1
TIMP4	0.00178301	0.895254	0.353	0.236	1	Neural G0	3.65698e-06	0.783596	0.534	0.397	0.08241	Neural G0	2.39567e-06	0.463659	0.175	0.095	0.0531192	Neural G0	1.32396e-155	2.13191	0.317	0.067	3.00472e-151	Neural G0	NA	NA	NA	NA	NA	NA	0	0	0	1	0	1
TMEM66	NA	NA	NA	NA	NA	NA	NA	NA	NA	NA	NA	NA	2.2762e-25	0.442541	0.894	0.76	5.04701e-21	Neural G0	NA	NA	NA	NA	NA	NA	NA	NA	NA	NA	NA	NA	0	0	1	0	0	1
TXNIP	NA	NA	NA	NA	NA	NA	NA	NA	NA	NA	NA	NA	NA	NA	NA	NA	NA	NA	4.76077e-112	0.681929	0.785	0.509	1.08046e-107	Neural G0	NA	NA	NA	NA	NA	NA	0	0	0	1	0	1
VGLL4	NA	NA	NA	NA	NA	NA	NA	NA	NA	NA	NA	NA	NA	NA	NA	NA	NA	NA	3.86141e-124	0.995327	0.723	0.39	8.76347e-120	Neural G0	NA	NA	NA	NA	NA	NA	0	0	0	1	0	1
WBP5	NA	NA	NA	NA	NA	NA	NA	NA	NA	NA	NA	NA	NA	NA	NA	NA	NA	NA	2.87352e-76	0.610748	0.543	0.268	6.52144e-72	Neural G0	NA	NA	NA	NA	NA	NA	0	0	0	1	0	1
WSB1	NA	NA	NA	NA	NA	NA	NA	NA	NA	NA	NA	NA	NA	NA	NA	NA	NA	NA	6.68636e-36	0.302341	0.976	0.953	1.51747e-31	Neural G0	NA	NA	NA	NA	NA	NA	0	0	0	1	0	1
ZCCHC17	NA	NA	NA	NA	NA	NA	NA	NA	NA	NA	NA	NA	NA	NA	NA	NA	NA	NA	1.28799e-78	0.67503	0.708	0.453	2.92308e-74	Neural G0	NA	NA	NA	NA	NA	NA	0	0	0	1	0	1
ZNF428	NA	NA	NA	NA	NA	NA	NA	NA	NA	NA	NA	NA	NA	NA	NA	NA	NA	NA	6.9077e-111	0.626355	0.67	0.311	1.5677e-106	Neural G0	NA	NA	NA	NA	NA	NA	0	0	0	1	0	1
